# Deciphering the Origin and Plasticity of Circulating Endothelial Cells: A Model for Systemic Angiogenesis Programs in Health and Disease

**DOI:** 10.1101/2025.08.26.672338

**Authors:** Orly Efros, Dror Brook, Yotam Yaniv, Jacob Elkahal, Nili Furer, Gal Dadi, Hadas Naor, Nimrod Rappoport, Oren Milman, Merav Kedmi, Uriel Katz, Sigal Tavor, Adrian Duek, Elad Maor, Leonid Sternik, Nathali Kaushansky, Eldad Tzahor, Karina Yaniv, Liran Shlush

**Affiliations:** Department of Molecular Cell Biology, Weizmann Institute of Science, Rehovot, Israel; National Hemophilia Center and Institute of Thrombosis & Hemostasis, Sheba Medical Center, Tel-Hashomer; Gray Faculty of Medical and Health Sciences, Tel Aviv-Yafo, Israel; Department of Computer Science and Applied Mathematics, Weizmann Institute of Science, Rehovot, Israel; Blavatnik School of Computer Science, Tel Aviv University, Tel Aviv, Israel; Department of Life Sciences Core Facilities, Weizmann Institute of Science, Rehovot, Israel; Pediatric Heart Institute, Edmond and Lily Safra Children’s Hospital, Sheba Medical Center, Tel-Hashomer, Israel; Hemato-Oncology Department, Assuta Medical Center, Tel Aviv, Israel; Maccabi Healthcare Services, Tel Aviv, Israel; Hematology Institute, University Hospital Samson Assuta Ashdod; Faculty of Health Sciences, Ben-Gurion University of the Negev, Beersheba, Israel; Leviev Cardiovascular Institute, Sheba Medical Center, Tel-Hashomer, Israel; Cardiac Surgery, Sheba Medical Center, Tel-Hashomer, Israel; Department of Immunology and Regenerative Biology, Weizmann Institute of Science, Rehovot, Israel; The Miriam and Aaron Gutwirth Medical School, Weizmann Institute of Science

## Abstract

Endothelial cells line the inner surface of blood and lymphatic vessels and play key roles in vascular function. Circulating endothelial cells (CECs) are endothelial cells found in the bloodstream, yet their origin and functional potential have not been fully elucidated.

To investigate their identity, we assembled and analyzed multiple public single-cell gene expression atlases comprising 212,144 endothelial cells from 23 human tissues. Using these datasets, we identified gene modules that quantitatively resolve endothelial types and states, including arterial, capillary, venous, lymphatic, and angiogenic-state programs, along with genes that are unique to endothelial cells of specific tissues.

Leveraging this knowledge to 597 CECs, which we isolated from 2.1 million circulating CD34⁺ cells across 287 donors, we found that CECs span a wide spectrum of mature endothelial identities and tissue-specific programs, consistent with diverse vascular origins. In culture, CECs downregulate mature endothelial markers (e.g., CD34) and acquire a progenitor-like PROCR⁺ transcriptional expression. Alteration of the Notch signaling *in-vitro* reverses this shift, with indirect activation of the pathway inducing a capillary and angiogenic program reminiscent of mature endothelial cells.

As we profiled the angiogenic program *in-vivo* and created an *in-vitro* angiogenic EC model, we sought to determine whether similar transcriptional programs are present in the context of cancer. We analyzed publicly available single-cell RNA-seq datasets from normal and malignant breast tissue, uncovering a marked enrichment of angiogenic endothelial cells not only within the tumor but, surprisingly, also in histologically normal contralateral breast tissue from breast cancer patients, pointing to a previously unrecognized systemic paraneoplastic effect. Transcriptomic overlap between these *in-vivo* angiogenic cells and Notch-biased cultured CEC derivatives suggests that CEC cultures may serve as an accessible human model for tumor-driven and paraneoplastic vascular remodeling.

Together, our study introduces a comprehensive framework for deciphering endothelial cell identity, illuminates CEC origin and plasticity, and provides a scalable platform to study cancer-associated endothelial reprogramming.
