## Supplementary Table 1 for "Deciphering the Origin and Plasticity of Circulating Endothelial Cells: A Model for Systemic Angiogenesis Programs in Health and Disease"

### Sheet: Examined Marker Genes
Endothelial cell type	Marker gene
ACVRL1	artery
ALDH1A1	artery
BMX	artery
CD44	artery
CLDN10	artery
CPAMD8	artery
CXCL12	artery
CXCR4	artery
DEPP1	artery
DKK2	artery
DLL3	artery
DLL4	artery
EFNB1	artery
EFNB2	artery
EPAS1	artery
ESM1	artery
EVA1	artery
FBLIM1	artery
GJA4	artery
GJA5	artery
HEY1	artery
JAG1	artery
LTBP4	artery
SEMA3G	artery
NOS1	artery
NOTCH1	artery
NOTCH4	artery
NRP1	artery
PDE3A	artery
PDE4D	artery
PDGFB	artery
PRDM16	artery
FBLN5	artery
FOXC1	artery
FOXC2	artery
GJA1	artery
HES4	artery
HEY2	artery
IGFBP5	artery
ITM2A	artery
JAG2	artery
KRT7	artery
LIPG	artery
SERPINE2	artery
SOX17	artery
SOX5	artery
UNC5B	artery
VEGFA	artery
VCAM1	vein
EPHB4	vein
NR2F2	vein
NRP2	vein
SELP	vein
MMRN1	vein
SELE	vein
COL15A1	vein
ACKR1	vein
PLVAP	vein
VWA1	vein
MADCAM1	vein
CHST4	vein
FUT7	vein
ICAM1	vein
LEFTY1	vein
LEFTY2	vein
FLT4	vein
TEK	vein
EMCN	vein
SMAD7	vein
GDF1	vein
PRX	capillary
EDNRB	capillary
SOSTDC1	capillary
TBX2	capillary
CYB5A	capillary
CA6	capillary
LAMC	capillary
LAMB	capillary
LAMA	capillary
COL4A1	capillary
COL4A2	capillary
COL4A3	capillary
ITGA4	capillary
ITGA9	capillary
ITGB1	capillary
CEACAM1	capillary
MRC1	capillary
CYTL1	capillary
LCN2	capillary
CA4	capillary
CD36	capillary
ITGA1	capillary
RGCC	capillary
NRP2	lymphatic
FLT4	lymphatic
LYVE1	lymphatic
PROX1	lymphatic
CCL21	lymphatic
SOX18	lymphatic
SEMA3A	lymphatic
TFF3	lymphatic
GPR182	lymphatic
PDPN	lymphatic
MMRN1	lymphatic
ANGPT2	lymphatic

### Sheet: Validated Marker Genes
Endothelial cell type	Marker gene	Reference (1)
artery	DLL4	Shutter, John R., et al. "Dll4, a novel Notch ligand expressed in arterial endothelium." Genes & development 14.11 (2000): 1313-1318. Villa, Natividad, et al. "Vascular expression of Notch pathway receptors and ligands is restricted to arterial vessels." Mechanisms of development 108.1-2 (2001): 161-164.
artery	GJA4	Duarte, António, et al. "Dosage-sensitive requirement for mouse Dll4 in artery development." Genes & development 18.20 (2004): 2474-2478.
artery	GJA5	Mukouyama, Yoh-suke, et al. "Sensory nerves determine the pattern of arterial differentiation and blood vessel branching in the skin." Cell 109.6 (2002): 693-705.
artery	HEY1	Deng, Yong, et al. "Endothelial RAF1/ERK activation regulates arterial morphogenesis." Blood, The Journal of the American Society of Hematology 121.19 (2013): 3988-3996.
artery	JAG1	Villa, Natividad, et al. "Vascular expression of Notch pathway receptors and ligands is restricted to arterial vessels." Mechanisms of development 108.1-2 (2001): 161-164.
artery	LTBP4	Hou, Siyuan, et al. "Heterogeneity in endothelial cells and widespread venous arterialization during early vascular development in mammals." Cell research 32.4 (2022): 333-348.
artery	SEMA3G	Kutschera, Simone, et al. "Differential endothelial transcriptomics identifies semaphorin 3G as a vascular class 3 semaphorin." Arteriosclerosis, thrombosis, and vascular biology 31.1 (2011): 151-159.
vein	SELP	Thiriot, Aude, et al. "Differential DARC/ACKR1 expression distinguishes venular from non-venular endothelial cells in murine tissues." BMC biology 15 (2017): 1-19.
vein	ACKR1	Thiriot, Aude, et al. "Differential DARC/ACKR1 expression distinguishes venular from non-venular endothelial cells in murine tissues." BMC biology 15 (2017): 1-19.
vein	NR2F2	You, Li-Ru, et al. "Suppression of Notch signalling by the COUP-TFII transcription factor regulates vein identity." Nature 435.7038 (2005): 98-104.
vein	NRP2	Yuan, Li, et al. "Abnormal lymphatic vessel development in neuropilin 2 mutant mice." (2002): 4797-4806.
capillary	CA4	Kalucka, Joanna, et al. "Single-cell transcriptome atlas of murine endothelial cells." Cell 180.4 (2020): 764-779.
capillary	CD36	Son, Ni-Huiping, et al. "Endothelial cell CD36 optimizes tissue fatty acid uptake." The Journal of clinical investigation 128.10 (2018): 4329-4342.
capillary	ITGA1	Schupp, Jonas C., et al. "Integrated single-cell atlas of endothelial cells of the human lung." Circulation 144.4 (2021): 286-302.
capillary	RGCC	Kalucka, Joanna, et al. "Single-cell transcriptome atlas of murine endothelial cells." Cell 180.4 (2020): 764-779.
lymphatic	CCL21	Kalucka, Joanna, et al. "Single-cell transcriptome atlas of murine endothelial cells." Cell 180.4 (2020): 764-779.
lymphatic	PROX1	Wigle, Jeffrey T., et al. "An essential role for Prox1 in the induction of the lymphatic endothelial cell phenotype." The EMBO journal (2002).
lymphatic	SEMA3A	Jurisic, Giorgia, et al. "An unexpected role of semaphorin3A–neuropilin-1 signaling in lymphatic vessel maturation and valve formation." Circulation research 111.4 (2012): 426-436.
lymphatic	TFF3	Tamburini, Beth A. Jiron, et al. "Chronic liver disease in humans causes expansion and differentiation of liver lymphatic endothelial cells." Frontiers in immunology 10 (2019): 1036.
lymphatic	GPR182	Le Mercier, Alan, et al. "GPR182 is an endothelium-specific atypical chemokine receptor that maintains hematopoietic stem cell homeostasis." Proceedings of the National Academy of Sciences 118.17 (2021): e2021596118.
