## Supplementary Table 2 for "Deciphering the Origin and Plasticity of Circulating Endothelial Cells: A Model for Systemic Angiogenesis Programs in Health and Disease"

### Sheet: Sheet1
Tissue	Dataset	Cell-ranger re run
Brain 1	Wälchli, Thomas, et al. "Single-cell atlas of the human brain vasculature across development, adulthood and disease." Nature 632.8025 (2024): 603-613.	no
Brain 2	Winkler, Ethan A., et al. "A single-cell atlas of the normal and malformed human brain vasculature." Science 375.6584 (2022): eabi7377.	no
Kidney 1	Lake, Blue B., et al. "An atlas of healthy and injured cell states and niches in the human kidney." Nature 619.7970 (2023): 585-594.	no
Kidney 2	https://explore.data.humancellatlas.org/projects/29ed827b-c539-4f4c-bb6b-ce8f9173dfb7	yes
Heart	Kanemaru, Kazumasa, et al. "Spatially resolved multiomics of human cardiac niches." Nature 619.7971 (2023): 801-810.	no
Breast	Kumar, Tapsi, et al. "A spatially resolved single-cell genomic atlas of the adult human breast." Nature 620.7972 (2023): 181-191.	no
Lung	Sikkema, Lisa, et al. "An integrated cell atlas of the lung in health and disease." Nature medicine 29.6 (2023): 1563-1577.	no
Fallopian tube	Ulrich, Nicole D., et al. "Cellular heterogeneity of human fallopian tubes in normal and hydrosalpinx disease states identified using scRNA-seq." Developmental cell 57.7 (2022): 914-929.	no
Lymph node	Abe, Yoshiaki, et al. "A single-cell atlas of non-haematopoietic cells in human lymph nodes and lymphoma reveals a landscape of stromal remodelling." Nature cell biology 24.4 (2022): 565-578.	no
Thyroid	Hong, Yourae, et al. "Single cell analysis of human thyroid reveals the transcriptional signatures of aging." Endocrinology 164.4 (2023): bqad029.	no
Testis	Nie, Xichen, et al. "Single-cell analysis of human testis aging and correlation with elevated body mass index." Developmental cell 57.9 (2022): 1160-1176.	no
Liver	https://explore.data.humancellatlas.org/projects/cea413af-79b3-4f11-8b48-383fe9a65fbe	yes
Bone	Qiu, Xiang, et al. "Single-cell RNA sequencing of human femoral head in vivo." Aging (Albany NY) 13.11 (2021): 15595.	yes
Skin	Wiedemann, Julie, et al. "Differential cell composition and split epidermal differentiation in human palm, sole, and hip skin." Cell reports 42.1 (2023).	yes
Endometrium	Garcia-Alonso, Luz, et al. "Mapping the temporal and spatial dynamics of the human endometrium in vivo and in vitro." Nature genetics 53.12 (2021): 1698-1711.	no
Prostate	Joseph, Diya B., et al. "Single‐cell analysis of mouse and human prostate reveals novel fibroblasts with specialized distribution and microenvironment interactions." The Journal of pathology 255.2 (2021): 141-154.	no
Bone marrow	Bandyopadhyay, Shovik, et al. "Mapping the cellular biogeography of human bone marrow niches using single-cell transcriptomics and proteomic imaging." Cell 187.12 (2024): 3120-3140.	no
