## Supplementary Table 3 for "Deciphering the Origin and Plasticity of Circulating Endothelial Cells: A Model for Systemic Angiogenesis Programs in Health and Disease"

### Sheet: Table 3
donor_id	donor_year_of_birth	donor_sex	first_dx	first_dx_class	#CEC
1191	1929	female	MDS	MDS	6
1243	1929	female	CMML	MDS/MPN	9
1203	1929	male	MDS/smoldering MM	MDS	3
1212	1932	female	MDS	MDS	8
1241	1933	male	MDS	MDS	7
1405	1935	female	MDS	MDS	0
1193	1935	male	VEXAS syndrome	other_disease	2
1422	1935	male	CMML	MDS/MPN	0
1206	1936	male	cytopenia	cytopenia	2
1197	1937	female	cytopenia	cytopenia	0
1201	1937	female	MDS	MDS	0
20	1938	female	post-ET MF	MPN	0
1227	1939	female	AML on vidaza/venetoclax	AML	0
1418	1939	female	cytopenia (MF?)	cytopenia	1
1210	1939	male	CMML	MDS/MPN	1
1188	1940	female	MDS	MDS	6
1279	1940	female	MDS	MDS	0
1189	1940	male	cytopenia	cytopenia	1
1200	1940	male	MDS	MDS	34
1280	1941	female	MDS	MDS	13
1151	1941	male	MDS	MDS	3
1235	1941	male	MDS/MPN	MDS/MPN	0
1249	1941	male	MDS	MDS	2
1376	1941	male	MDS	MDS	0
1369	1942	female	MDS	MDS	1
1149	1942	male	G6PD deficiency cytopenia	other_disease	2
1205	1942	male	MDS	MDS	2
1242	1942	male	MDS	MDS	6
1410	1942	male	Amyloidosis	other_disease	1
1274	1944	female	MDS	MDS	1
1365	1944	male	cytopenia	cytopenia	0
1185	1945	female	MDS	MDS	0
1226	1945	female	cytopenia	cytopenia	1
1169	1930	male	normal	normal	1
1059	1945	male	cytopenia	cytopenia	4
1172	1931	male	normal	normal	5
1076	1936	female	normal	normal	1
1168	1936	female	normal	normal	2
1130	1945	male	MDS	MDS	2
1251	1945	male	MDS/CMML	MDS/MPN	3
1253	1945	male	eosinophilia	cytosis	3
1231	1936	male	normal	normal	6
1187	1946	female	MDS	MDS	1
1170	1937	female	normal	normal	1
1174	1937	male	normal	normal	5
1382	1946	female	MDS	MDS	8
23	1946	male	PMF	MPN	0
1413	1946	male	CMML	MDS/MPN	5
1176	1938	female	normal	normal	0
1082	1947	female	cytopenia	cytopenia	3
1286	1947	female	monocytosis	cytosis	3
16	1947	male	post-ET MF	MPN	0
1213	1938	male	normal	normal	7
1162	1939	female	normal	normal	1
1171	1939	female	normal	normal	5
1183	1939	female	normal	normal	0
1163	1939	male	normal	normal	1
1184	1941	female	normal	normal	1
36	1947	male	ET	MPN	0
1225	1941	male	normal	normal	0
1158	1942	female	normal	normal	0
1173	1942	female	normal	normal	0
1101	1943	female	normal	normal	0
1106	1944	female	normal	normal	5
1233	1944	male	normal	normal	8
1273	1945	male	normal	normal	10
1048	1947	male	MDS/CMML	MDS/MPN	6
1295	1945	male	normal	normal	1
1111	1946	female	normal	normal	0
1182	1947	female	normal	normal	4
1095	1947	male	normal	normal	0
1102	1947	male	normal	normal	0
1268	1947	male	normal	normal	6
1126	1948	female	normal	normal	0
1017	1948	male	normal	normal	2
1105	1949	male	normal	normal	1
1224	1949	male	normal	normal	2
1238	1949	male	normal	normal	4
1018	1950	female	normal	normal	2
1094	1950	female	normal	normal	2
1114	1950	female	normal	normal	1
1148	1951	female	normal	normal	2
1092	1951	male	normal	normal	1
1124	1951	male	normal	normal	0
1074	1952	male	normal	normal	1
1119	1953	male	normal	normal	2
1360	1947	male	mastocytosis	cytosis	4
19	1948	female	post-PV MF	MPN	0
1077	1954	female	normal	normal	8
1084	1954	female	normal	normal	2
33	1948	female	ET	MPN	0
1120	1954	female	normal	normal	3
1269	1954	female	normal	normal	31
1244	1954	male	normal	normal	8
1104	1955	female	normal	normal	3
1143	1955	male	normal	normal	1
38	1948	male	post-ET MF	MPN	0
1194	1948	male	MDS	MDS	1
1093	1956	female	normal	normal	3
1254	1956	female	normal	normal	4
1125	1957	female	normal	normal	2
1145	1957	female	normal	normal	0
1103	1958	female	normal	normal	2
1113	1958	female	normal	normal	0
1156	1958	female	normal	normal	3
1016	1960	male	normal	normal	0
1108	1961	male	normal	normal	1
1217	1961	male	normal	normal	19
1112	1962	female	normal	normal	2
1153	1962	female	normal	normal	5
1154	1962	female	normal	normal	1
1110	1963	female	normal	normal	2
1144	1963	female	normal	normal	0
1089	1965	male	normal	normal	0
1223	1965	male	normal	normal	3
1090	1966	female	normal	normal	0
1121	1966	female	normal	normal	4
1133	1966	female	normal	normal	1
41	1949	female	post-ET MF	MPN	2
1129	1967	female	normal	normal	0
1134	1967	female	normal	normal	0
1152	1967	female	normal	normal	0
1146	1968	female	normal	normal	0
1204	1949	female	MDS	MDS	0
1096	1949	male	leukocytosis	cytosis	5
1367	1949	male	MDS/MPN	MDS/MPN	0
47	1950	female	PV	MPN	1
1192	1950	female	CMML	MDS/MPN	8
1403	1950	female	CMML	MDS/MPN	0
8	1950	male	PMF	MPN	1
31	1950	male	post-PV MF+CLL	MPN	0
1250	1950	male	MDS	MDS	1
1060	1951	male	CMML	MDS/MPN	3
1209	1951	male	MDS	MDS	2
1230	1952	female	AML on vidaza/venetoclax	AML	1
1337	1952	female	ET	MPN	0
12	1952	male	CMML	MDS/MPN	0
1383	1952	male	PMF	MPN	1
40	1953	female	PV	MPN	0
1086	1953	male	cytopenia	cytopenia	1
1216	1953	male	PV	MPN	1
1229	1953	male	PV	MPN	1
1232	1953	male	cytopenia	cytopenia	4
1368	1954	female	MDS/MPN	MDS/MPN	2
1220	1954	male	MDS	MDS	2
1331	1954	male	CML stop therapy	other_disease	1
1085	1955	female	G6PD deficiency cytopenia	other_disease	2
1281	1955	female	MDS/MPN	MDS/MPN	1
1081	1955	male	G6PD deficiency cytopenia	other_disease	3
1199	1955	male	PV	MPN	0
1323	1968	female	normal	normal	3
1248	1955	male	MDS	MDS	0
1219	1968	male	normal	normal	1
1421	1955	male	MDS	MDS	1
1117	1969	female	normal	normal	2
2	1956	female	PMF	MPN	0
1128	1969	female	normal	normal	1
35	1956	female	PV	MPN	0
1118	1970	male	normal	normal	3
1234	1970	male	normal	normal	2
1127	1971	male	normal	normal	2
1239	1956	male	cytopenia	cytopenia	0
1	1957	female	post-PV MF	MPN	0
1211	1957	female	MDS	MDS	4
1298	1957	male	cytopenia	cytopenia	1
1186	1958	female	MDS	MDS	1
1160	1971	male	normal	normal	1
1214	1958	male	mature T cell leukemia	other_disease	9
1100	1972	female	normal	normal	1
1161	1973	female	normal	normal	1
1417	1958	male	cytopenia	cytopenia	2
1115	1973	male	normal	normal	0
1427	1958	male	CMML?	MDS/MPN	4
1257	1959	female	MDS	MDS	4
3	1959	male	PV	MPN	0
1218	1959	male	monocytosis	cytosis	4
1265	1959	male	MDS	MDS	0
1155	1975	female	normal	normal	0
49	1960	female	post-ET MF	MPN	1
1195	1961	female	PMF	MPN	0
1228	1961	female	cytopenia	cytopenia	0
1359	1961	female	MDS	MDS	5
1423	1961	male	Chronic Neutrophilic Leukemia	other_disease	1
1296	1962	female	cytopenia	cytopenia	2
48	1962	male	PV	MPN	0
1001	1976	male	normal	normal	0
1208	1962	male	cytopenia	cytopenia	8
1012	1963	female	MDS	MDS	0
1299	1963	female	cytopenia	cytopenia	0
1215	1976	male	normal	normal	1
1308	1978	female	normal	normal	0
1166	1978	male	normal	normal	1
1177	1963	male	eosinophilia	cytosis	3
1123	1980	female	normal	normal	1
1271	1963	male	PV	MPN	0
1167	1980	female	normal	normal	2
1356	1980	male	normal	normal	1
1178	1981	male	normal	normal	1
1322	1981	male	normal	normal	3
1375	1963	male	Chronic Neutrophilic Leukemia	other_disease	1
1107	1965	female	cytopenia	cytopenia	0
1285	1982	female	normal	normal	3
1275	1982	male	normal	normal	3
46	1965	male	PV	MPN	0
1259	1983	male	normal	normal	8
1392	1966	male	Hairy Cell Leukemia	other_disease	0
1325	1967	female	CML stop therapy	other_disease	2
34	1968	female	ET	MPN	0
1284	1968	female	cytopenia	cytopenia	0
1294	1968	female	cytopenia	cytopenia	1
1426	1968	male	PV	MPN	1
1391	1969	male	ET	MPN	0
1245	1970	male	post-ET MF	MPN	0
1320	1984	female	normal	normal	16
1256	1970	male	PMF	MPN	3
1390	1970	male	PV	MPN	0
1261	1985	male	normal	normal	0
1198	1972	male	post-ET MF	MPN	1
1318	1985	male	normal	normal	0
1317	1986	male	normal	normal	3
1290	1988	female	normal	normal	3
1267	1988	male	normal	normal	4
1252	1972	male	PV	MPN	1
1319	1988	male	normal	normal	9
1276	1972	male	PV	MPN	1
42	1973	female	PV	MPN	0
1240	1973	male	CMML	MDS/MPN	0
1282	1973	male	cytopenia	cytopenia	1
1357	1990	male	normal	normal	0
1363	1990	male	normal	normal	3
1264	1991	female	normal	normal	0
1260	1991	male	normal	normal	1
1266	1991	male	normal	normal	5
1362	1991	male	normal	normal	1
1321	1992	male	normal	normal	2
1354	1992	male	normal	normal	0
1355	1992	male	normal	normal	2
1307	1994	female	normal	normal	2
1309	1994	female	normal	normal	1
1288	1994	male	normal	normal	2
1287	1974	female	cytopenia	cytopenia	0
1289	1974	female	cytopenia	cytopenia	0
1135	1974	male	leukocytosis	cytosis	0
1270	1974	male	mastocytosis	cytosis	6
45	1975	male	erythrocytosis	cytosis	0
1075	1975	male	leukocytosis	cytosis	0
1416	1975	male	PV	MPN	0
4	1976	female	ET	MPN	0
17	1976	female	ET	MPN	0
1272	1996	female	normal	normal	0
1291	1996	female	normal	normal	3
1306	1996	male	normal	normal	1
1292	1997	female	normal	normal	0
1258	1976	male	eosinophilia	cytosis	2
1387	1976	male	cytopenia	cytopenia	1
1428	1997	female	normal	normal	0
1300	1997	male	normal	normal	2
1262	1977	male	PMF	MPN	0
1207	1978	female	cytopenia	cytopenia	3
1335	1978	female	PV	MPN	0
1339	1978	male	MDS	MDS	0
1083	1979	female	leukocytosis	cytosis	3
50	1979	male	ET	MPN	1
1415	1979	male	PV	MPN	0
1336	1980	male	PV	MPN	0
1425	1980	male	PV/ET	MPN	0
1277	1981	male	ET	MPN	1
1283	1982	male	cytopenia	cytopenia	3
15	1983	female	post-ET MF	MPN	0
1338	1984	female	ET	MPN	4
1334	1985	female	PMF	MPN	1
1388	1985	female	ET	MPN	0
1414	1986	male	erythrocytosis	cytosis	0
1297	1987	male	hyper-eosinophilic syndrome	cytosis	1
1329	1987	male	CML stop therapy	other_disease	0
1377	1989	female	aplastic anemia	other_disease	5
1196	1990	male	cytopenia	cytopenia	0
1190	1991	female	cytopenia	cytopenia	0
39	1991	male	PV	MPN	0
1087	1993	female	cytopenia	cytopenia	1
44	1993	male	PV	MPN	0
1132	1996	male	leukocytosis	cytosis	3
43	2002	male	erythrocytosis	cytosis	0
32	2003	female	ET	MPN	0
37	2003	male	erythrocytosis	cytosis	0
22		male	reactive leukocytosis	cytosis	2
1293	1999	female	normal	normal	1
