## Supplementary Table 4 for "Deciphering the Origin and Plasticity of Circulating Endothelial Cells: A Model for Systemic Angiogenesis Programs in Health and Disease"

### Sheet: Notch activation vs Control day
Notch activation vs Control day 5
Gene	Diff (log2)	P-value
RGCC	4.98	0
ANGPT2	4.88	0
CXCR4	4.58	0
INSR	4.46	0
MMP1	4.37	0
FABP4	4.33	0
ESM1	3.85	0
CD34	3.78	0
ACE	3.7	0
HECW2	3.54	0
RASGRF2	3.42	0
PLVAP	3.35	0
MYO1B	3.28	0
RAMP2	3.25	0
UNC5B	3.23	0
PLEKHG1	3.22	0
A2M	3.13	0
ADGRF5	3.12	0
RASGRP3	3.06	0
ETS1	3.01	0
MSR1	3	0
AFAP1L1	2.96	0
PALD1	2.94	0
NID2	2.93	0
PTPRM	2.88	0
DLL4	2.83	0
LBH	2.81	0
SPRY1	2.76	0
TM4SF18	2.72	0
UBE2J1	2.71	0
SPRY4	2.71	0
MEF2C	2.71	0
PGF	2.67	0
CHST1	2.66	0
IVNS1ABP	2.66	0
PODXL	2.64	0
GMFG	2.62	0
ITGA6	2.59	0
ST8SIA4	2.58	0
DIPK2B	2.52	0
HDAC9	2.51	0
APLN	2.49	0
RAPGEF1	2.47	0
SULT1C4	2.43	0
KCNJ2	2.34	0
UACA	2.32	0
DIAPH2	2.32	0
GSN	2.3	0
GRB10	2.3	0
FABP5	2.3	0
CD55	2.26	0
RFLNB	2.23	0
AL356124.1	2.22	0
RNF19A	2.21	0
PCDH12	2.21	0
NOX4	2.15	0
CYTL1	2.13	0
SIPA1L2	2.12	0
DGKD	2.12	0
ITGA1	2.11	0
VAV3	2.1	0
RAPGEF5	2.08	0
EFNB2	2.08	0
FLT1	2.05	0
KIAA1217	2.04	0
MGST2	2.04	0
PRDM1	2.02	0
CTNNB1	2.02	0
SYNM	2.01	0
TFPI2	1.97	0
CDC14A	1.96	0
TP53I11	1.96	0
NOTCH4	1.94	0
CEMIP2	1.92	0
DPYSL2	1.92	0
EFCAB14	1.91	0
COL4A1	1.91	0
KITLG	1.91	0
DYSF	1.89	0
PDGFD	1.87	0
SLC12A2	1.86	0
SOX18	1.85	0
MTSS1	1.85	0
PXDN	1.84	0
VWA1	1.84	0
PITPNC1	1.84	0
NID1	1.83	0
DGKH	1.83	0
CALCRL	1.82	0
DOCK6	1.81	0
ZNF704	1.81	0
EFNA1	1.8	0
HTRA1	1.8	0
CALM1	1.77	0
VASH1	1.76	0
KIT	1.76	0
COL4A2	1.76	0
PNP	1.74	0
AGAP1	1.73	0
PLCB1	1.73	0
JUP	1.72	0
ANTXR1	1.72	0
ARL15	1.71	0
TSPAN15	1.7	0
CBLB	1.69	0
SMAD1	1.69	0
RIMKLB	1.66	0
AKAP13	1.65	0
HLX	1.65	6e-273
PCDH17	1.64	5.9e-276
ADD3	1.64	0
OSBPL10	1.64	0
NRARP	1.63	0
ADGRL4	1.63	0
ITPKB	1.62	3.6e-301
TMEM204	1.62	0
ZC3H12C	1.61	0
ERBIN	1.61	0
JUNB	1.61	0
KCNN3	1.6	6.5e-307
F2RL3	1.6	7.8e-256
RGL1	1.59	0
SPRED1	1.59	0
ELMO1	1.58	0
FMNL3	1.58	0
RAPGEF4	1.56	0
NEK10	1.56	0
NEDD4L	1.55	0
LXN	1.54	0
ARHGAP18	1.52	0
STK10	1.5	0
RAPGEF2	1.5	0
INSYN2B	-1.5	0
PAPSS2	-1.51	0
ENAH	-1.51	0
KRT18	-1.52	0
MKI67	-1.53	0
TOX	-1.53	0
ADAM9	-1.53	0
CDH11	-1.54	0
ABCA6	-1.56	0
ID1	-1.56	0
RGS4	-1.56	0
WSB1	-1.56	0
ARSJ	-1.57	0
PLOD2	-1.58	0
RUNX1T1	-1.59	0
TSPAN5	-1.6	0
NR2F2-AS1	-1.6	0
ADIRF	-1.6	0
FHL2	-1.61	0
DIAPH3	-1.62	0
BASP1	-1.62	0
PLK2	-1.62	0
NLGN1	-1.63	0
PIR	-1.66	0
GLIPR1	-1.67	0
PARD3	-1.68	0
EMP3	-1.69	0
MIR99AHG	-1.7	0
AC013652.1	-1.7	0
THSD7A	-1.71	0
TIMP1	-1.72	0
ECI2	-1.72	0
AXL	-1.72	0
RAB3B	-1.74	0
NRCAM	-1.74	0
ABI3BP	-1.78	0
NRG3	-1.79	0
KLHL13	-1.79	0
DNAJB4	-1.79	0
PDLIM1	-1.8	0
RARB	-1.83	0
SLC38A2	-1.83	0
PCDH7	-1.83	0
ART4	-1.84	0
ADAMTS18	-1.85	0
HMGA1	-1.85	0
NEK7	-1.87	0
COL13A1	-1.87	0
SPOCK1	-1.88	0
RND3	-1.89	0
MEST	-1.91	0
MIR100HG	-1.94	0
DUSP23	-1.96	0
TFPI	-2	0
MCTP1	-2.02	0
PVT1	-2.02	0
GNG12	-2.04	0
NEGR1	-2.05	0
CLU	-2.06	0
CXCL8	-2.06	0
PLXNA4	-2.07	0
AC093866.1	-2.08	0
MT1E	-2.08	0
FRMD5	-2.1	0
NNMT	-2.12	0
ANKRD1	-2.12	0
CTNNAL1	-2.16	0
PROCR	-2.16	0
PIEZO2	-2.18	0
BMP6	-2.19	0
NDRG4	-2.19	0
SULF1	-2.22	0
NR2F1	-2.23	0
ADGRG6	-2.25	0
EFEMP1	-2.27	0
BMX	-2.29	0
HHIP	-2.34	0
TINAGL1	-2.35	0
DKK1	-2.36	0
MYRIP	-2.37	0
NAV2	-2.41	0
ST6GAL1	-2.42	0
TGM2	-2.43	0
LINC00607	-2.43	0
CCL2	-2.46	0
PRICKLE1	-2.49	0
PLSCR4	-2.53	0
NR2F2	-2.54	0
CAVIN2	-2.55	0
MT2A	-2.57	0
BMP4	-2.58	0
ITPR2	-2.59	0
TNIK	-2.63	0
STAT1	-2.69	0
SLC40A1	-2.69	0
POSTN	-2.7	0
MGARP	-2.79	0
LINC02742	-2.96	0
SULT1B1	-3.08	0
CXCL1	-3.16	0
KRT7	-3.28	0
DCBLD2	-3.28	0
FLRT2	-3.34	0
COL8A1	-3.53	0
NRG1	-3.81	0
CLDN11	-3.98	0
IL1RL1	-4.46	0
PTX3	-4.47	0

### Sheet: Notch inhibition vs Control day
Notch inhibition vs Control day 5
Gene	Diff (log2)	P-value
CLDN5	2.71	0
SLC12A2	2.38	0
ITGA6	2.35	0
CD34	2.33	0
MMP1	2.3	0
RGCC	2.28	0
PGF	2.24	0
APLN	2.15	0
MEOX2	2.11	0
ANGPT2	2.07	0
PLEKHG1	2.03	0
SH3BP5	1.94	0
PTPRM	1.92	0
LYVE1	1.77	0
GMFG	1.67	0
AFAP1L1	1.63	0
MEF2C	1.61	0
SMAD1	1.52	0
HOMER3	1.5	0
AC079148.3	-1.51	2.5e-52
DUSP23	-1.53	0.0047
CFH	-1.55	0.001
GLIPR1	-1.56	4e-16
LINC02742	-1.56	1.4e-09
EFEMP1	-1.57	1.1e-119
IL6ST	-1.57	6e-22
IER3	-1.6	5.6e-05
LTBP1	-1.62	6.3e-13
SRPX2	-1.66	5.6e-21
CDH11	-1.68	5.6e-32
PLXNA4	-1.69	2.6e-50
NEK7	-1.69	1.9e-11
CYTOR	-1.7	5.2e-10
COL5A2	-1.71	2.1e-14
ENG	-1.71	7.5e-06
FSTL1	-1.72	5.9e-14
MEST	-1.73	5.1e-100
TAGLN	-1.73	4.5e-87
HES1	-1.75	5.4e-79
ST6GAL1	-1.75	1.8e-15
RND3	-1.75	1.9e-24
ITGA5	-1.75	2.2e-15
MIR4435-2HG	-1.76	7.9e-23
NEXN	-1.77	9.2e-50
AC013652.1	-1.81	2e-45
DKK1	-1.83	2e-55
FNDC3B	-1.83	9.8e-52
LINC01013	-1.84	2.3e-39
PRKG1	-1.85	4.6e-46
RARB	-1.91	5.6e-88
DCBLD2	-1.93	6.3e-68
SKIL	-1.95	7.2e-76
NEGR1	-1.96	3.9e-99
ART4	-1.97	3.2e-106
FN1	-1.98	0
BGN	-1.99	1.7e-86
ESM1	-2	1.1e-92
BMP6	-2	8e-138
POSTN	-2	0
SPOCK1	-2.01	3.7e-93
PIEZO2	-2.04	2.1e-103
RHOB	-2.08	5.6e-167
SULT1B1	-2.09	6e-118
C2orf27A	-2.11	1.1e-127
INHBA	-2.12	8.5e-173
TXNDC5	-2.14	0
ITPR2	-2.15	1.1e-254
SULF1	-2.16	2.5e-184
STAT1	-2.17	4.1e-160
MGARP	-2.18	6.5e-165
NTN4	-2.22	2.9e-246
ITGAV	-2.27	3.9e-270
COL8A1	-2.28	0
TPM1	-2.3	0
F2R	-2.33	6.4e-287
EDN1	-2.34	0
BMP4	-2.4	5e-297
SERPINE1	-2.47	0
NRG1	-2.47	0
PLSCR4	-2.52	0
MCTP1	-2.53	0
HHIP	-2.58	0
SLC40A1	-2.78	0
DMD	-2.98	0
SAT1	-2.98	0
IL1RL1	-3.04	0
ANKRD1	-3.17	0
KRT7	-3.24	0
LINC00607	-3.24	0
NRG3	-4.18	0
